# Design principles to tailor Hsp104 therapeutics

**DOI:** 10.1101/2024.04.26.591398

**Authors:** JiaBei Lin, Peter J. Carman, Craig W. Gambogi, Nathan M. Kendsersky, Edward Chuang, Stephanie N. Gates, Adam L. Yokom, Alexandrea N. Rizo, Daniel R. Southworth, James Shorter

## Abstract

The hexameric AAA+ disaggregase, Hsp104, collaborates with Hsp70 and Hsp40 via its autoregulatory middle domain (MD) to solubilize aggregated protein conformers. However, how ATP- or ADP-specific MD configurations regulate Hsp104 hexamers remains poorly understood. Here, we define an ATP-specific network of interprotomer contacts between nucleotide-binding domain 1 (NBD1) and MD helix L1, which tunes Hsp70 collaboration. Manipulating this network can: (a) reduce Hsp70 collaboration without enhancing activity; (b) generate Hsp104 hypomorphs that collaborate selectively with class B Hsp40s; (c) produce Hsp70-independent potentiated variants; or (d) create species barriers between Hsp104 and Hsp70. Conversely, ADP-specific intraprotomer contacts between MD helix L2 and NBD1 restrict activity, and their perturbation frequently potentiates Hsp104. Importantly, adjusting the NBD1:MD helix L1 rheostat via rational design enables finely tuned collaboration with Hsp70 to safely potentiate Hsp104, minimize off-target toxicity, and counteract FUS proteinopathy in human cells. Thus, we establish important design principles to tailor Hsp104 therapeutics.

**Graphical Abstract:** 
