## Supplementary material for "Design principles to tailor Hsp104 therapeutics": Table S2

### Sheet: Sheet1
Table 2: 30 out of 46 Hsp104 variants designed to disturb NBD1:MD intraprotomer interactions observed in the ADP state mitigate disease protein toxicity in yeast (related to Figure 4).
The potentiated Hsp104 variants that mitigate α-synuclein, FUS, or TDP-43 toxicity in yeast are shown in red.
	Mutants designed	Interaction(s)	Disrupted
	(potentiated)	NBD1 residue	Interacting residues on MD	Supress a-syn toxicity?	Supress FUS toxicity?	Supress TDP-43 toxicity?	Reference	Variants that were involved in the corresponding NBD1-MD interaction were tested in the literature. (Potentiated)
1	R179D	R179	D492	Y	Y	Y	Figure 4
2	R179V	R179	D492	N	N	N	Figure 4
3	I230A	I230	R495	Y	Y	Y	(Tariq et al. 2019)	I230N/A/S/F/D/Q/K (Tariq et al. 2019)
4	D231R	D231	R495	N	N	N	Figure 4
5	D232V	D232	R495, R496, Y497 (P5)	N	N	N	Figure 4
6	D233R	D233	R495	N	N	N	Figure 4
7	K358D	K358	D484	Y	Y	Y	(Mack et al. 2023)
8	E360R	E360	K480	Y	Y	Y	(Tariq et al. 2019)	E360K (Tariq et al. 2019)
9	I361K	I361	K480, K481	Y	Y	Y	Figure 4
10	R407E	R407	K470, Y466	Y	Y	Y	Figure 4
11	D408K	D408	P411, K470, R419	Y	Y	Y	Figure 4
12	D408V	D408	P411, K470, R419	Y	Y	Y	Figure 4
13	K410V	K410	P411, L414, R463, K470, R419, Y466	N	N	N	Figure 4
14	K410E	K410	P411, L414, R463, K470, R419, Y466	N	N	N	Figure 4
15	L414K	K410	L414	Y	Y	N	Figure 4
16	R463E	K410	R463	N	N	N	Figure 4	R463V (Ryan et al. 2021)
17	R463S	K410	R463	N	N	N	Figure 4
18	Y466C	G364,R407,K410	Y466	Y	Y	Y	Figure 4	Y466V (Ryan et al. 2021)
19	Y466K	G364,R407,K410	Y466	Y	Y	Y	Figure 4	Y466S (Jackrel et al. 2015)
20	E469R	R366	E469	N	N	N	Figure 4	E469D (Jackrel et al. 2015)
21	E469V	R366	E469	N	N	N	(Ryan et al. 2021)
22	K470D	R407, D408	K470	Y	Y	Y	Figure 4	K470Q (Jackrel et al. 2015), K470V (Ryan et al. 2021)
23	H473F	R366	H473	N	N	N	Figure 4	H473V (Ryan et al. 2021)
24	H473S	R366	H473	Y	Y	Y	Figure 4
25	K480C	E360, I361	K480	Y	Y	Y	Figure 4	K480V (Ryan et al. 2021)
26	K480E	E360, I361	K480	Y	Y	Y	(Jackrel et al. 2015)
27	K480L	E360, I361	K480	Y	Y	Y	Figure 4
28	K481C	I361	K481	N	N	N	Figure 4	K481V (Ryan et al. 2021)
29	K481E	I361	K481	Y	Y	Y	Figure 4
30	K481L	I361	K481	Y	Y	Y	Figure 4
31	D484K	K358	D484	Y	Y	Y	(Mack et al. 2023)	D484V (Ryan et al. 2021)
32	D492R	R179	D492	N	N	N	Figure 4	D492V (Ryan et al. 2021)
33	R495D	I230, D231,D232,D233	R495	Y	Y	Y	(Tariq et al. 2019)	R495V (Ryan et al. 2021)
34	R495E	I230, D231,D232,D233	R495	Y	Y	Y	(Tariq et al. 2019)
35	R495N	I230, D231,D232,D233	R495	Y	Y	Y	(Tariq et al. 2019)
36	R495M	I230, D231,D232,D233	R495	Y	Y	Y	(Tariq et al. 2019)
37	R496D	D232	R496	Y	Y	Y	Figure 4
38	R496V	D232	R496	Y	Y	Y	(Ryan et al. 2021)
39	R496A:Y497A:D498A	D232	R496, Y497	Y	Y	Y	(Sweeny et al. 2020)
40	E521R	R366	E521	Y	Y	Y	Figure 4	E521V (Ryan et al. 2021)
41	M536K	R366, K410	M536	Y	Y	Y	(Jackrel et al. 2015)
42	M536V	R366, K410	M536	Y	Y	Y	(Ryan et al. 2021)
43	I537A	R366	I537	Y	Y	Y	Figure 4	I537V (Ryan et al. 2021)
44	I537R	R366	I537	Y	Y	Y	Figure 4
45	N539E	N539	E413, E412	Y	Y	Y	(Jackrel et al. 2014)	N539K/D/E/G/L (Jackrel et al. 2014)
46	N539K	N539	E413, E412	Y	Y	Y	(Jackrel et al. 2014)
